# Loss of long-range co-expression is a common feature in cancer

**DOI:** 10.1101/2022.10.27.513947

**Authors:** Diana Garcia-Cortes, Enrique Hernández-Lemus, Jesús Espinal Enríquez

## Abstract

Cancer cells display common features and enabling characteristics collectively known as the Hallmarks of Cancer, which occur alongside alterations in the regulatory mechanisms controlling gene transcription. Gene co-expression networks (GCNs) provide a framework to identify correlated gene sets that may share these regulatory mechanisms. Previously, we reported the loss of long-range co-expression in breast, lung, kidney, and hematopoietic cancer GCNs. Here, we expand the analysis to fifteen tissues, comprising 8,772 samples from two independent datasets. Unlike healthy phenotypes, cancer GCNs show that the strongest gene-pair interactions are intra-chromosomal, with their strength decaying as base-pair distance increases. Tumor GCN communities are strongly associated with cancerrelated processes and are enriched in gene families located on the same chromosome. In contrast, normal GCN communities are linked to metabolic and cell maintenance processes. Riboproteins remain highly co-expressed in both cancer and normal GCNs, highlighting their importance for cell viability. Notably, in other chronic diseases, such as Type-2 Diabetes and Alzheimer’s disease, the loss of long-range co-expression is absent, suggesting it is a distinctive feature of cancer.
