## Supplementary File 1 for "Loss of long-range co-expression is a common feature in cancer"

from_bin	bladder	brain	breast	colon	esophagus	kidney	liver	lung	ovary	pancreas	prostate	testis	thyroid	skin	uterus	mean	sd
1000	0	3.597122599785507e-14	5.35682609381638e-13	0	2.211042460231738e-11	5.35682609381638e-13	3.3306690738754696e-14	5.35682609381638e-13	4.224398608698721e-13	3.273048498897424e-12	3.723238273245499e-9	6.650235917504689e-14	4.845118778873392e-5	3.9013592356695876e-10	0	3.2303552474447863e-6	1.2509966560375421e-5
2000	0	8.104628079763644e-14	3.3995029014022293e-13	1.1357581541915353e-13	1.0135448036407979e-11	3.3995029014022293e-13	1.1357581541915353e-13	3.3995029014022293e-13	2.3081536681957004e-13	1.4428458428028534e-12	2.0577124448806212e-9	3.597122599785507e-14	3.770467627961516e-5	1.9492807368237663e-10	0	2.513796139550865e-6	9.735263780102813e-6
3000	0	5.506706202140776e-14	2.3536728122053322e-14	0	3.063815867676567e-11	2.3536728122053322e-14	2.3536728122053322e-14	2.3536728122053322e-14	6.683542608243442e-14	5.470068842328146e-13	5.862615171103869e-9	8.104628079763644e-14	2.897899829956696e-5	5.71578673280726e-10	0	1.932364265044839e-6	7.482226093272493e-6
4000	0	0	3.300693052210591e-13	2.964295475749168e-14	1.3375189844566648e-11	3.300693052210591e-13	3.300693052210591e-13	3.300693052210591e-13	0	1.6973089600469393e-12	3.191431341420525e-9	1.3211653993039364e-14	2.1978298485603176e-5	1.6571525263131546e-9	0	1.4655442336734363e-6	5.674682613787033e-6
5000	6.306066779870889e-14	0	9.947598300641405e-13	6.650235917504689e-14	4.132572062331974e-11	9.947598300641405e-13	9.947598300641405e-13	9.947598300641405e-13	0	6.215028491851626e-13	8.511669147281964e-9	0	1.6433472354138168e-5	8.194273037887e-10	6.461498003318411e-14	1.0961899714020026e-6	4.242931937224487e-6
6000	7.66053886991358e-15	0	3.273048498897424e-12	4.224398608698721e-13	1.7240875394008978e-11	3.273048498897424e-12	3.273048498897424e-12	3.273048498897424e-12	0	1.9062529332813938e-13	2.5134487380285012e-8	5.0626169922907145e-14	1.2102250475209964e-5	2.4234714235404912e-9	1.3211653993039364e-14	8.08655963443113e-7	3.124285486001423e-6
7000	0	3.7303493627405266e-14	1.0135448036407979e-11	1.4428458428028534e-12	5.407907455179384e-11	1.0135448036407979e-11	1.0135448036407979e-11	1.0135448036407979e-11	4.6518344731794065e-14	4.6518344731794065e-14	1.3659643305352633e-8	1.5099033134902131e-13	8.769004653963464e-6	6.926068718549061e-9	0	5.859791140686947e-7	2.263769049757862e-6
8000	0	1.615374500829603e-13	3.063815867676567e-11	4.3218761902608086e-12	1.6824341919630115e-10	3.063815867676567e-11	3.063815867676567e-11	3.063815867676567e-11	1.615374500829603e-13	1.615374500829603e-13	3.474347132215172e-8	6.894484982922222e-13	2.156357812110876e-5	3.3615843442191813e-9	5.0626169922907145e-14	1.4401319679594827e-6	5.566990842387745e-6
9000	0	7.404077351225169e-13	9.243950049864223e-11	1.3375189844566648e-11	5.196015839814551e-10	9.243950049864223e-11	9.243950049864223e-11	9.243950049864223e-11	7.404077351225169e-13	7.404077351225169e-13	1.0776058079198236e-7	1.758815315611173e-12	4.707341191034775e-5	1.025399931631199e-8	1.6486811915683577e-13	3.146155558009234e-6	1.2152140918799358e-5
10000	0	2.4414914534531817e-12	2.7695779003522603e-10	5.458411500569582e-12	1.591108689247278e-9	2.7695779003522603e-10	2.7695779003522603e-10	2.7695779003522603e-10	2.4414914534531817e-12	2.4414914534531817e-12	5.8447958029006486e-8	7.701506099522248e-12	1.1097693348105508e-4	4.830401967303999e-9	6.894484982922222e-13	7.4028621303160826e-6	2.8652907720043556e-5
20000	0	8.31013036162176e-12	8.228343562066697e-10	1.7240875394008978e-11	6.779419248204022e-10	8.228343562066697e-10	1.2657175307850818e-10	1.2657175307850818e-10	8.31013036162176e-12	8.31013036162176e-12	3.005588988802543e-8	2.4414914534531817e-12	8.323270009902295e-5	2.1132696703674014e-9	1.615374500829603e-13	5.551166052468007e-6	2.1489950487398075e-5
30000	1.0991207943789051e-14	2.7770785671066278e-11	2.4234714235404912e-9	5.407907455179384e-11	2.64127164584238e-10	3.846637453008839e-10	3.846637453008839e-10	3.846637453008839e-10	2.7770785671066278e-11	2.7770785671066278e-11	1.452893938491684e-8	7.1199712792235914e-12	6.128455931231347e-5	8.466890522029756e-10	4.470868120165506e-13	4.086928100003699e-6	1.5823248512608177e-5
40000	0	9.240830323165028e-11	7.072192609314243e-9	1.6824341919630115e-10	8.466890522029756e-10	1.159330520472679e-9	1.159330520472679e-9	1.159330520472679e-9	9.240830323165028e-11	9.240830323165028e-11	6.531282958910367e-9	2.7770785671066278e-11	4.421378310370816e-5	3.0481817070437955e-10	5.828670879282073e-14	2.9488326250307987e-6	1.14156049403414e-5
50000	0	2.8248514638562483e-11	2.0437357917124643e-8	6.81511513889177e-11	3.0481817070437955e-10	3.463965447814132e-9	3.463965447814132e-9	3.463965447814132e-9	3.0481817070437955e-10	3.0481817070437955e-10	2.692347567112563e-9	9.240830323165028e-11	1.0051284913581426e-4	7.722458228442973e-10	6.827871601444714e-13	6.7032164619155545e-6	2.5951653730942127e-5
60000	0	9.604528283801983e-11	1.025399931631199e-8	2.1571389119401374e-10	9.98821025888219e-10	1.025399931631199e-8	1.025399931631199e-8	1.025399931631199e-8	9.98821025888219e-10	9.98821025888219e-10	7.693511494544225e-9	3.0481817070437955e-10	7.276572501568879e-5	2.3306523377897287e-10	1.0913492332065289e-12	4.854552114763599e-6	1.8787060662097332e-5
70000	6.394884621840903e-14	3.2490277135366336e-10	3.005588988802543e-8	6.779419248204022e-10	3.2487318391005715e-9	3.005588988802543e-8	4.830401967303999e-9	4.830401967303999e-9	3.2487318391005715e-9	3.2487318391005715e-9	2.6531074004410016e-8	9.98821025888219e-10	5.13919965733356e-5	1.09183395657908e-9	8.293921105462232e-12	3.4334098856077713e-6	1.3267348082118061e-5
80000	1.1013412404281553e-13	1.09183395657908e-9	8.717381627665334e-8	2.1132696703674014e-9	1.0481420509300676e-8	8.717381627665334e-8	1.452893938491684e-8	1.452893938491684e-8	1.0481420509300676e-8	1.0481420509300676e-8	1.0481420509300676e-8	3.2487318391005715e-9	3.524381991737435e-5	2.887817984742469e-9	2.222033668175527e-11	2.366567672977086e-6	9.095262851884635e-6
90000	4.080069615497451e-13	3.6436881289958482e-9	2.50001230606145e-7	6.531282958910367e-9	3.352187727401201e-8	2.50001230606145e-7	4.3269482774555e-8	4.3269482774555e-8	3.352187727401201e-8	3.352187727401201e-8	3.352187727401201e-8	1.0481420509300676e-8	2.3348211913409855e-5	1.2067872701138072e-8	9.604528283801983e-11	1.6067774377903633e-6	6.015138910423054e-6
100000	4.756195437494172e-13	1.2067872701138072e-8	7.083367128402074e-7	2.0000121780938684e-8	1.061972855209703e-7	7.083367128402074e-7	1.2750063060895658e-7	1.2750063060895658e-7	1.061972855209703e-7	1.061972855209703e-7	1.061972855209703e-7	3.352187727401201e-8	1.4877415595027088e-5	3.963960137909339e-8	2.5512814083583635e-11	1.1386089923718737e-6	3.8076556806252206e-6
200000	5.3691495693897195e-12	3.963960137909339e-8	1.9809844105100893e-6	8.48993852997637e-9	3.329727306100594e-7	3.714345813143894e-7	6.064238511349629e-8	3.714345813143894e-7	3.963960137909339e-8	3.963960137909339e-8	3.329727306100594e-7	1.2067872701138072e-8	9.089075188151163e-6	1.290348087268356e-7	7.746170371802917e-11	8.538740575048109e-7	2.331798837926423e-6
300000	1.1018297385589904e-11	1.2588764919385652e-8	1.0688219759247275e-6	3.2487318391005715e-9	1.0322784453897782e-6	1.0688219759247275e-6	1.8192717210485656e-7	1.8192717210485656e-7	1.290348087268356e-7	1.290348087268356e-7	1.0322784453897782e-6	3.963960137909339e-8	2.4582904723957633e-5	4.158973192502913e-7	3.1010716217139134e-10	1.9919150047398305e-6	6.264944921927358e-6
400000	6.995792833919268e-11	4.2656147059005895e-8	3.0349265266460534e-6	1.0481420509300676e-8	3.1608195398824535e-6	5.395425113352559e-7	5.395425113352559e-7	5.395425113352559e-7	4.158973192502913e-7	4.158973192502913e-7	3.1608195398824535e-6	1.290348087268356e-7	6.057701992323583e-5	1.3259673848908804e-6	7.44488692916434e-10	4.926197460664028e-6	1.544055973676998e-5
500000	1.90189530790974e-10	1.433478340473471e-7	8.494202591746713e-6	3.201877551983756e-8	9.546965111240093e-6	1.580316766558454e-6	2.5141403658945904e-7	1.580316766558454e-6	1.3259673848908804e-6	1.3259673848908804e-6	1.3259673848908804e-6	4.158973192502913e-7	3.702850965381366e-5	4.176797241850494e-6	3.6873950559623836e-9	4.482104389095613e-6	9.490748970455973e-6
600000	8.992007138886037e-10	4.773482650266558e-7	2.340322696203767e-5	1.061972855209703e-7	4.176797241850494e-6	4.566483309043079e-6	7.610805509150609e-7	4.566483309043079e-6	4.176797241850494e-6	4.176797241850494e-6	4.176797241850494e-6	1.3259673848908804e-6	1.02927098478256e-4	1.298162465313002e-5	8.814227681064324e-9	1.1188827506244023e-5	2.6112993521039547e-5
700000	1.8578586447048902e-9	1.5735302746344717e-6	6.338373968006739e-5	3.963960137909339e-8	1.298162465313002e-5	1.3001792746436536e-5	2.275313721766814e-6	2.275313721766814e-6	1.5735302746344717e-6	1.298162465313002e-5	1.298162465313002e-5	4.176797241850494e-6	2.435894108138159e-4	5.128543051569068e-6	4.2656147059005895e-8	2.5067133272867655e-5	6.248517160816498e-5
800000	1.1316943271388881e-8	5.128543051569068e-6	3.6424682169799993e-5	1.0306264630610684e-7	3.9746208751800793e-05	3.6424682169799993e-5	6.709809876270789e-6	6.709809876270789e-6	5.128543051569068e-6	3.9746208751800793e-05	3.9746208751800793e-05	1.298162465313002e-5	6.500812697464164e-4	1.6503616086738226e-5	1.1316943271388881e-8	5.969712689798771e-5	1.641266499112384e-4
900000	3.97790311801316e-8	1.6503616086738226e-5	1.0024313357825942e-4	4.158973192502913e-7	1.1965121669299528e-4	1.9491720428477244e-5	3.1608195398824535e-6	1.9491720428477244e-5	1.6503616086738226e-5	1.6503616086738226e-5	1.1965121669299528e-4	5.128543051569068e-6	0.00150164328733315	5.2347407293318327e-5	3.97790311801316e-8	1.3272102457872998e-4	3.8113971026178267e-4
1000000	1.388409207603303e-7	5.2347407293318327e-5	2.7049734455075747e-4	9.907540110543067e-7	3.533449993126103e-4	5.569062976817918e-5	9.546965111240093e-6	5.569062976817918e-5	5.2347407293318327e-5	5.2347407293318327e-5	3.2441209734246357e-4	1.6503616086738226e-5	0.00367281589413426	1.6332391079776354e-4	1.388409207603303e-7	3.386757829736481e-4	9.301990913230246e-4
2000000	4.808008974288569e-7	1.8845066628525583e-5	1.5621221648232098e-4	3.397343536493125e-7	1.6332391079776354e-4	1.5621221648232098e-4	4.176797241850494e-6	2.8402221186718535e-5	1.6332391079776354e-4	1.6332391079776354e-4	1.4138785440220847e-4	5.2347407293318327e-5	0.00250292402684937	4.999711555027098e-4	4.808008974288569e-7	2.701168020407427e-4	6.3092295061262e-4
3000000	1.064749322043923e-7	6.24963944312329e-5	4.292590546987052e-4	1.5735302746344717e-6	4.999711555027098e-4	8.308239769616588e-5	1.298162465313002e-5	8.308239769616588e-5	6.24963944312329e-5	4.999711555027098e-4	4.999711555027098e-4	1.8845066628525583e-5	0.00160984266539154	2.0413023508880632e-4	1.650361599381256e-6	2.712973376019903e-4	4.2135423871630907e-4
4000000	3.868034879062066e-7	1.560560855204951e-4	2.38477252586633e-4	4.808008974288569e-7	0.00149695505732538	2.38477252586633e-4	5.128543051569068e-6	3.9746208751800793e-05	2.0413023508880632e-4	2.0413023508880632e-4	0.00113750833901471	6.24963944312329e-5	9.61253008643692e-4	6.549178375682141e-4	4.267731960716503e-6	3.6029411906693496e-4	4.7565831571676074e-4
5000000	7.47820102176e-7	6.549178375682141e-4	6.700468135282245e-4	1.650361599381256e-6	0.00436611891719029	1.1965121669299528e-4	1.6503616086738226e-5	1.1965121669299528e-4	6.549178375682141e-4	6.549178375682141e-4	0.00436611891719029	2.0413023508880632e-4	0.00275727511255829	0.0020567667626391	1.8845066628525583e-5	0.0011108173045801637	0.0015412602848971057
6000000	4.999711547548635e-6	0.00136396111627301	0.00183739399648585	5.6086507685959575e-6	0.0020567667626391	3.533449993126103e-4	5.2347407293318327e-5	3.533449993126103e-4	0.0020567667626391	0.0020567667626391	0.00968845396088979	6.549178375682141e-4	0.00602403906404502	0.00629370629370462	4.999711547548635e-6	0.0021871612024444024	0.002886168164745603
7000000	1.77504552240082e-5	0.00629370629370462	0.00102077444249792	1.3959308593491926e-6	0.00629370629370462	0.00102077444249792	1.6332391079776354e-4	1.6332391079776354e-4	0.00629370629370462	0.00629370629370462	0.03356643356643196	0.0020567667626391	0.00357517835509268	0.01864801864801824	1.77504552240082e-5	0.0056950877369932795	0.009124287779440184
8000000	3.4021705836106975e-5	0.00248640248640208	0.00287483414417644	4.999711547548635e-6	0.01864801864801824	0.00287483414417644	6.24963944312329e-5	4.999711555027098e-4	0.01864801864801824	0.01864801864801824	0.01864801864801824	0.00629370629370462	0.01264927023440209	0.00815850815850938	6.237312737644718e-5	0.007372899476542537	0.007859235782730966
9000000	2.1650176447929328e-4	0.00815850815850938	0.00785901405096334	1.77504552240082e-5	0.0530303030303042	0.00785901405096334	2.0413023508880632e-4	0.00149695505732538	0.0530303030303042	0.0530303030303042	0.0530303030303042	0.01864801864801824	0.0219410418629683	0.0259740259740242	2.1650176447929328e-4	0.020314178276217357	0.021966107950634944
10000000	7.404360345519834e-4	0.0259740259740242	0.02073906485669996	6.237312737644718e-5	0.14285714285714124	0.00436611891719029	6.549178375682141e-4	0.00436611891719029	0.14285714285714124	0.14285714285714124	0.14285714285714124	0.0530303030303042	0.01343857381007873	0.07936507936508264	7.404360345519834e-4	0.05166040128887893	0.060966463494000755
20000000	0.00248640248640208	0.07936507936508264	0.0123406005758847	2.1650176447929328e-4	0.07936507936508264	0.0123406005758847	0.0020567667626391	0.0020567667626391	0.3571428571428594	0.07936507936508264	0.28571428571428825	0.0259740259740242	0.00794561475675026	0.2285714285714295	0.00248640248640208	0.07849516611126205	0.11617901453758359
30000000	0.00815850815850938	0.2285714285714295	0.00629370629370462	7.404360345519834e-4	0.2285714285714295	0.00629370629370462	7.404360345519834e-4	0.00629370629370462	0.2285714285714295	0.2285714285714295	0.6571428571428576	0.07936507936508264	0.03356643356643196	0.6000000000000003	0.00815850815850938	0.15473593944182182	0.215364596956282
40000000	0.01515151515151336	0.40000000000000047	0.01864801864801824	0.00248640248640208	0.40000000000000047	0.01864801864801824	0.00248640248640208	0.00248640248640208	0.40000000000000047	0.6000000000000003	1	0.1428571428571439	0.01864801864801824	1	0.01515151515151336	0.2691042291042289	0.3561372930137061
50000000	0.07936507936508264	1	0.0413752913752925	0.00815850815850938	1	0.0413752913752925	0.00815850815850938	0.00815850815850938	1	1	1	0.40000000000000047	0.03846153846153966	1	0.07936507936508264	0.4469611869611879	0.47667643226516643
